# Epigenetics of post-operative delirium: A genome-wide DNA methylation study of neurosurgery patients

**DOI:** 10.1101/2022.10.04.510706

**Authors:** Takehiko Yamanashi, Kaitlyn J. Crutchley, Nadia E. Wahba, Takaaki Nagao, Pedro S. Marra, Cade C. Akers, Eleanor J. Sullivan, Masaaki Iwata, Mathew A Howard, Hyunkeun R. Cho, Hiroto Kawasaki, Christopher G. Hughes, Pratik P. Pandharipande, Marco M. Hefti, Gen Shinozaki

**Author notes:** Takehiko Yamanashi, Kaitlyn J. Crutchley, and Nadia E. Wahba are co-first authors. **Corresponding Author**, Gen Shinozaki, Stanford University School of Medicine, Department of Psychiatry and Behavioral Sciences, 3165 Porter Drive Room 2175, Palo Alto, CA, 94304, USA. **Previous presentation:** none. **Disclosures:** Corresponding author, Gen Shinozaki has pending patents “Epigenetic Biomarker of Delirium Risk” in the PCT Application No. PCT/US19/51276, and in U.S. Provisional Patent No. 62/731,599. All other authors have declared that no conflict of interest exists.

## Abstract

**Aims:** There is no previous study demonstrating the differences of genome-wide DNA methylation (DNAm) profiles between patients with and without postoperative delirium (POD). We aimed to discover epigenetic (DNAm) markers that are associated with POD in blood obtained from patients before and after neurosurgery.

**Methods:** Pre- and post-surgical blood DNA samples from 37 patients, including 10 POD cases, were analyzed using the Illumina EPIC array genome-wide platform. We examined DNAm differences in blood from patients with and without POD. Enrichment analysis with Gene Ontology and Kyoto Encyclopedia of Genes and Genomes terms were also conducted.

**Results:** When POD cases were tested for DNAm change before and after surgery, enrichment analyses showed many relevant signals with statistical significance in immune response related-pathways and inflammatory cytokine related-pathways such as “cellular response to cytokine stimulus”, “regulation of immune system process”, “regulation of cell activation”, and “regulation of cytokine production”. Furthermore, after excluding the potential effect of common factors related to surgery and anesthesia between POD cases and non-POD controls, the enrichment analyses showed significant signals such as “immune response” and “T cell activation”, which are same pathways previously identified from an independent non-surgical inpatient cohort. Conclusions: Our first genome-wide DNAm investigation of POD showed promising signals related to immune response, inflammatory response and other relevant signals considered to be associated with delirium pathophysiology. Our data supports the hypothesis that epigenetics are playing an important role in pathophysiological mechanism of delirium and suggest the potential usefulness of epigenetics based biomarker of POD.
