## Supplementary Table 1 for "Epigenetics of post-operative delirium: A genome-wide DNA methylation study of neurosurgery patients"

### Sheet: Sheet1
Supplementary Table 1: Top 20 differentially methylated CpGs between non-POD group and POD group (pre-surgery)
Gene	CpG	Mean.	Mean.	Mean.
		non-POD	POD	diff	p-value
LOC652276	cg00433159	1.52807	4.21414	-2.68607	2.10074e-07
	cg03588039	2.57385	1.90553	0.668315	3.20387e-06
EMID2	cg07883117	76.0324	86.507	-10.4746	4.51075e-06
MFAP3;FAM114A2	cg00967121	1.74928	0.966192	0.783089	5.29526e-06
ERMN	cg03252823	94.333	95.9894	-1.65645	5.83458e-06
RNF122	cg27515800	2.86627	1.91058	0.955689	6.8888e-06
TSHZ3	cg22524174	96.4263	86.0158	10.4105	7.18659e-06
BAZ1A	cg12674293	96.5937	97.5059	-0.912168	8.40013e-06
	cg16860551	30.901	38.6523	-7.75127	8.48549e-06
IFI16	cg01342196	3.3621	2.52744	0.834661	8.51608e-06
AHRR	cg14219121	88.3797	81.1285	7.25116	8.86898e-06
	cg07126798	48.4264	53.9068	-5.48041	9.13685e-06
SPIN1	cg04867684	1.64211	1.32215	0.319962	1.04742e-05
TDRP	cg03097745	91.5393	86.591	4.9483	1.66686e-05
LINC00354	cg09503106	94.1067	88.2989	5.80785	1.77453e-05
KIF1C	cg23623659	94.9889	89.9595	5.02942	1.78093e-05
	cg13590259	95.3497	89.6831	5.66659	1.86014e-05
TRIM71	cg01553090	95.4892	89.9321	5.55709	2.30543e-05
FAM55D	cg22223402	79.5252	72.9791	6.54615	2.57227e-05
PRDM13	cg04974062	32.699	32.781	-0.0819763	2.63277e-05
