## Supplementary Table 2 for "Epigenetics of post-operative delirium: A genome-wide DNA methylation study of neurosurgery patients"

### Sheet: Sheet1
Supplementary Table 2: Top 20 differentially methylated CpGs between non-POD group and POD group (post-surgery)
Gene	CpG	Mean.	Mean.	Mean.
		non-POD	POD	diff	p-value
	cg10937743	38.3369	23.8265	14.5104	1.95078e-05
ACOT7	cg15045949	85.79	89.6971	-3.90703	4.30614e-05
	cg23549331	30.6871	56.0702	-25.3831	4.38306e-05
	cg20984531	95.8464	88.6604	7.18603	4.54283e-05
STOX2	cg14422446	97.4986	96.7281	0.770522	6.49205e-05
CDH1	cg20543683	62.7362	67.4977	-4.7615	6.52975e-05
	cg25254532	97.2717	95.7017	1.56995	6.79767e-05
EZH2	cg15026408	1.58498	0.805	0.779977	6.81274e-05
	cg16940805	95.9533	97.5885	-1.63519	7.0503e-05
CGREF1	cg17933107	96.3284	97.7438	-1.41546	7.95239e-05
	cg07116094	92.8328	95.2029	-2.37007	8.45689e-05
	cg17858786	92.7189	94.6892	-1.9703	0.000111133
SLC2A13	cg10142798	94.906	97.251	-2.34505	0.000114177
	cg09049506	96.8093	98.0328	-1.22346	0.000127583
	cg19108736	92.9114	95.2919	-2.38053	0.000132218
GGPS1	cg19269426	44.9255	30.1849	14.7406	0.000137686
PTPRN2	cg14001157	8.40451	11.2509	-2.84643	0.000143057
	cg26641130	81.212	91.3888	-10.1768	0.000143998
LOC100287042;MIF4GD	cg12449496	1.91434	1.12513	0.789207	0.000150519
PSMD2	cg20824474	91.0492	93.9926	-2.94334	0.000152279
