## Supplementary Table 3 for "Epigenetics of post-operative delirium: A genome-wide DNA methylation study of neurosurgery patients"

### Sheet: Sheet1
Supplementary Table 3: Top 20 differentially methylated CpGs from comparison between pre-surgery and post-surgery
all (non-POD group and POD group)						non-POD group						POD group
Gene	CpG	Mean.	Mean.	Mean.		Gene	CpG	Mean.	Mean.	Mean.		Gene	CpG	Mean.	Mean.	Mean.
		pre	post	diff	p-value			pre	post	diff	p-value			pre	post	diff	p-value
IER3IP1	cg13471184	1.8417	2.87597	-1.03427	1.45032e-06		cg10291991	95.1387	93.6839	1.45485	1.66186e-06		cg13825372	92.5183	90.5	2.01837	1.03771e-05
	cg10291991	94.8376	93.9762	0.861457	4.96644e-06	LOC115110	cg25882493	98.1099	96.6581	1.45186	3.21531e-06		cg17591195	93.4167	94.6833	-1.26659	6.48581e-05
EIF4H	cg00827369	2.1459	2.75086	-0.604959	7.10539e-06	ARMC1	cg12455420	1.79167	2.38836	-0.596692	4.17248e-06	DUSP4	cg03394159	5.29128	5.58615	-0.294873	0.000103411
ABCB10	cg05552534	1.72756	2.4262	-0.698634	7.9371e-06	CDKAL1	cg09494573	3.45925	4.6264	-1.16714	5.05567e-06	OTX1	cg15853117	1.66217	1.76801	-0.105842	0.000165214
	cg02778869	92.9815	88.4365	4.545	9.58752e-06	VPS18	cg03643709	1.90356	2.39487	-0.491304	5.19037e-06		cg25673596	95.1256	96.0498	-0.924192	0.000169807
CDKAL1	cg09494573	3.73323	4.89766	-1.16443	1.01123e-05	DEAF1	cg06861788	97.3512	96.6041	0.747129	7.96483e-06		cg11330907	90.7346	90.3467	0.387846	0.000205506
ARMC1	cg12455420	1.9577	2.53314	-0.575442	1.08611e-05	GOPC	cg24234850	1.30221	1.58381	-0.281598	8.47663e-06		cg22558105	91.3003	91.8114	-0.511084	0.000233329
MTIF2	cg00704126	3.02831	3.73487	-0.706565	1.0907e-05	ZDHHC16	cg00322559	94.2292	89.7181	4.51107	9.56708e-06		cg03296575	91.1696	89.8107	1.35895	0.000240531
ELK3	cg22763407	96.8304	94.3848	2.4456	1.22267e-05	NXPH4	cg00818480	3.31719	4.51273	-1.19554	9.86782e-06	TAF5	cg18586343	2.21508	2.8419	-0.626823	0.000270477
TET3	cg04865018	1.79632	2.12203	-0.325705	1.29306e-05	PGAP3;ERBB2	cg10289325	2.49853	3.29273	-0.794207	1.21721e-05	ASB4	cg20040691	96.2954	95.4223	0.873102	0.000283761
LOC115110	cg25882493	97.9518	96.7041	1.24777	1.62156e-05	UNC119B	cg12942153	96.6497	95.7011	0.948693	1.30617e-05	L3MBTL3	cg25831189	0.99048	1.16084	-0.170359	0.000298052
	cg26135863	96.3256	95.48	0.84552	1.71504e-05	KLF10	cg07065941	2.00804	2.47766	-0.469621	1.455e-05		cg16594986	97.7955	97.6843	0.111261	0.000304071
SNTG2	cg11996093	96.1182	94.4577	1.66058	1.74443e-05	RAP1GAP2	cg11869193	2.78897	3.44897	-0.659995	1.46602e-05		cg02152286	81.2481	85.3222	-4.07411	0.000340137
ZDHHC16	cg00322559	94.2917	90.334	3.95773	1.81752e-05	RPL36AL;MGAT2	cg15316458	1.17121	1.7432	-0.57199	1.52885e-05	TRERF1	cg27414253	89.0148	92.085	-3.07025	0.000350009
ZNF536	cg12075964	96.4439	95.0807	1.36326	2.05413e-05	KCNB1	cg20912978	2.63284	3.10003	-0.467193	1.56553e-05	SLC15A4;MGC16384	cg00343127	95.9593	95.3058	0.653476	0.000358581
	cg21460686	96.3699	92.3316	4.03827	2.13286e-05	YWHAZ	cg04253913	2.46363	3.83845	-1.37482	1.8114e-05		cg01871590	95.272	95.7411	-0.469064	0.000417178
C9orf3	cg10407744	87.2514	89.8522	-2.60081	2.22142e-05	EIF4H	cg00827369	1.99776	2.72439	-0.726626	1.84579e-05		cg19600494	88.2922	87.5622	0.730023	0.000430899
HERC1	cg00173785	2.40952	3.56032	-1.1508	2.32179e-05	MAP7	cg15819153	95.8299	94.9246	0.90529	2.28826e-05	KLHL29	cg20887390	97.1679	96.4602	0.707705	0.000434993
IGFALS	cg02593924	92.5702	91.5274	1.04277	2.39016e-05	NXN	cg11601913	98.0482	97.57	0.478189	2.42203e-05	PDIA6	cg23155853	82.2043	88.1515	-5.94724	0.000455363
CLRN2	cg15130342	95.9946	94.8402	1.1544	2.39388e-05		cg14675984	0.950737	1.22113	-0.270398	2.45754e-05	LOC101927156	cg14419604	78.964	90.9053	-11.9412	0.000471266
