## Supplementary Table 4 for "Epigenetics of post-operative delirium: A genome-wide DNA methylation study of neurosurgery patients"

### Sheet: Sheet1
Supplementary Table 4: Result of the top 20 pathways of GO and KEGG analysis with differentially methylated CpGs between non-POD group and POD group (pre-surgery).
GO (p<0.05, beta>0.0477, 1500 CpGs)						KEGG (p<0.05, beta>0.0477, 1500 CpGs)
TERM	Ont	N	DE	P.DE	FDR	Pathway	N	DE	P.DE	FDR
homophilic cell adhesion via plasma membrane adhesion molecules	BP	168	21	2.40271e-05	0.546977	Morphine addiction	91	12	0.0078332	1
cell-cell adhesion via plasma-membrane adhesion molecules	BP	277	28	7.15258e-05	0.742714	Nicotine addiction	40	6	0.011295	1
transmembrane receptor protein tyrosine phosphatase activity	MF	17	7	0.000130501	0.742714	Intestinal immune network for IgA production	45	5	0.017778	1
transmembrane receptor protein phosphatase activity	MF	17	7	0.000130501	0.742714	Cell adhesion molecules	144	13	0.0191966	1
cell-cell adhesion	BP	881	63	0.000207992	0.946988	Retrograde endocannabinoid signaling	141	12	0.0330997	1
sensory perception of sound	BP	152	19	0.000349196	1	Synaptic vesicle cycle	78	8	0.0354708	1
synapse assembly	BP	184	22	0.000388292	1	Type I diabetes mellitus	41	5	0.0359671	1
cell adhesion	BP	1466	96	0.000428448	1	GABAergic synapse	89	9	0.0565848	1
biological adhesion	BP	1473	96	0.000485461	1	Asthma	28	3	0.0644085	1
perisynaptic extracellular matrix	CC	4	3	0.000818308	1	Mannose type O-glycan biosynthesis	23	3	0.0731465	1
synapse-associated extracellular matrix	CC	4	3	0.000818308	1	Serotonergic synapse	113	9	0.0795576	1
synapse	CC	1351	93	0.00121204	1	Dopaminergic synapse	131	11	0.0978927	1
protein localization to postsynaptic specialization membrane	BP	22	6	0.00137127	1	Systemic lupus erythematosus	120	6	0.0979662	1
neurotransmitter receptor localization to postsynaptic specialization membrane	BP	22	6	0.00137127	1	Long-term depression	60	6	0.114718	1
perisynaptic space	CC	5	3	0.00146284	1	Caffeine metabolism	6	1	0.118684	1
sensory perception of mechanical stimulus	BP	173	19	0.00147779	1	Type II diabetes mellitus	46	5	0.120164	1
synapse organization	BP	433	38	0.00196983	1	Glycerolipid metabolism	60	5	0.121565	1
Weibel-Palade body	CC	5	3	0.00207868	1	beta-Alanine metabolism	30	3	0.128885	1
membrane hyperpolarization	BP	12	4	0.00223911	1	Axon guidance	181	15	0.131901	1
neuropeptide receptor binding	MF	33	5	0.00227542	1	Biotin metabolism	3	1	0.138178	1
Abbreviations: GO; Gene Ontology, KEGG; Kyoto Encyclopedia of Genes and Genomes, FDR; false discovery rate. Notes: The cut off for beta was determined to capture the top 1,500 CpG sites when p-value cut off was set at p<0.05. The underlines highlight the relevant pathways.
