## Supplementary Table 5 for "Epigenetics of post-operative delirium: A genome-wide DNA methylation study of neurosurgery patients"

### Sheet: Sheet1
Supplementary Table 5: Result of the top 20 pathways of GO and KEGG analysis with differentially methylated CpGs between non-POD group and POD group (post-surgery).
GO (p<0.05, beta>0.05305, 1500 CpGs)						KEGG (p<0.05, beta>0.05305, 1500 CpGs)
TERM	Ont	N	DE	P.DE	FDR	Description	N	DE	P.DE	FDR
localization within membrane	BP	95	14	0.000615284	1	Staphylococcus aureus infection	91	9	0.000906174	0.310818
unsaturated fatty acid metabolic process	BP	117	12	0.000681622	1	Protein digestion and absorption	102	13	0.0018791	0.322266
intrinsic apoptotic signaling pathway in response to oxidative stress	BP	43	8	0.000827992	1	Endocrine and other factor-regulated calcium reabsorption	53	8	0.0122601	0.980502
linoleic acid metabolic process	BP	21	5	0.00141559	1	Glucagon signaling pathway	105	11	0.0137822	0.980502
protein localization to Golgi membrane	BP	3	2	0.00185816	1	Type I diabetes mellitus	41	6	0.014293	0.980502
keratinization	BP	224	12	0.00255652	1	Fatty acid metabolism	56	7	0.0198998	1
carnitine metabolic process, CoA-linked	BP	3	2	0.00266432	1	Serotonergic synapse	113	11	0.0267815	1
fatty acid metabolic process	BP	394	27	0.00326232	1	Histidine metabolism	22	3	0.042693	1
extracellular matrix structural constituent	MF	168	18	0.00332349	1	Th1 and Th2 cell differentiation	90	9	0.0441217	1
vesicle-mediated cholesterol transport	BP	2	2	0.00334906	1	Arachidonic acid metabolism	61	5	0.0534714	1
regulation of muscle organ development	BP	157	16	0.00345782	1	Long-term depression	60	7	0.0674573	1
regulation of presynaptic membrane potential	BP	6	3	0.00348734	1	Cell adhesion molecules	144	12	0.0678544	1
all-trans-retinol binding	MF	3	2	0.00361828	1	Fatty acid degradation	43	4	0.0742807	1
cornification	BP	113	9	0.00366098	1	Asthma	28	3	0.0784699	1
monocarboxylic acid biosynthetic process	BP	245	19	0.00383154	1	Platelet activation	124	11	0.0805886	1
protein transport into plasma membrane raft	BP	2	2	0.00389808	1	Adrenergic signaling in cardiomyocytes	148	13	0.0850962	1
protein transport within lipid bilayer	BP	8	3	0.00414337	1	Intestinal immune network for IgA production	45	4	0.0877218	1
benzaldehyde dehydrogenase (NAD+) activity	MF	3	2	0.00451021	1	Th17 cell differentiation	105	9	0.092355	1
regulation of oxidative stress-induced intrinsic apoptotic signaling pathway	BP	27	5	0.00502931	1	Glycosphingolipid biosynthesis - lacto and neolacto series	27	3	0.0934368	1
kainate selective glutamate receptor activity	MF	5	3	0.00521669	1	Lipid and atherosclerosis	215	14	0.0939832	1
Abbreviations: GO; Gene Ontology, KEGG; Kyoto Encyclopedia of Genes and Genomes, FDR; false discovery rate. Notes: The cut off for beta was determined to capture the top 1,500 CpG sites when p-value cut off was set at p<0.05. The underlines highlight the relevant pathways.
