## Supplementary Table 6 for "Epigenetics of post-operative delirium: A genome-wide DNA methylation study of neurosurgery patients"

### Sheet: Sheet1 (2)
Supplementary Table 6: Result of the top 20 pathways of GO and KEGG analysis with differentially methylated CpGs between pre-surgery and post-surgery (all subjects)
GO (p<0.05, beta>0.03997, 1500 CpGs)						KEGG (p<0.05, beta>0.03997, 1500 CpGs)
TERM	Ont	N	DE	P.DE	FDR	Pathway	N	DE	P.DE	FDR
response to lipopolysaccharide	BP	333	33	9.277e-05	0.926	Parathyroid hormone synthesis, secretion and action	106	15	0.01814	1
response to molecule of bacterial origin	BP	355	34	9.639e-05	0.926	Amoebiasis	100	12	0.02649	1
cellular response to lipopolysaccharide	BP	208	23	0.000122	0.926	Insulin resistance	108	13	0.02682	1
cellular response to molecule of bacterial origin	BP	222	23	0.0002174	1	Circadian rhythm	31	5	0.05505	1
antimicrobial humoral immune response mediated by antimicrobial peptide	BP	69	7	0.0004384	1	Transcriptional misregulation in cancer	187	18	0.05696	1
cellular response to biotic stimulus	BP	246	24	0.0005266	1	Lysine degradation	63	8	0.05713	1
chemokine (C-X-C motif) ligand 2 production	BP	15	5	0.0006688	1	NF-kappa B signaling pathway	103	10	0.06087	1
regulation of chemokine (C-X-C motif) ligand 2 production	BP	15	5	0.0006688	1	Drug metabolism - other enzymes	80	6	0.06667	1
inflammatory response	BP	799	57	0.0006746	1	Long-term potentiation	67	9	0.06882	1
clathrin coat of coated pit	CC	16	6	0.000685	1	Sphingolipid signaling pathway	118	13	0.07058	1
maternal process involved in parturition	BP	8	4	0.0008406	1	African trypanosomiasis	36	4	0.08711	1
interleukin-6 production	BP	168	16	0.001023	1	Long-term depression	60	8	0.08996	1
meiotic spindle organization	BP	13	4	0.001259	1	Endocrine and other factor-regulated calcium reabsorption	53	7	0.1054	1
response to bacterium	BP	641	45	0.001295	1	Gastric acid secretion	76	9	0.1205	1
regulation of interleukin-6 production	BP	157	15	0.001309	1	GnRH secretion	64	8	0.1287	1
enzyme binding	MF	2261	176	0.001357	1	Phototransduction	28	3	0.1289	1
regulation of inflammatory response	BP	423	33	0.001394	1	Aldosterone synthesis and secretion	98	11	0.1371	1
hindgut morphogenesis	BP	7	4	0.001507	1	Caffeine metabolism	6	1	0.145	1
protein self-association	MF	57	10	0.001548	1	Legionellosis	57	5	0.1459	1
negative regulation of lymphocyte activation	BP	153	17	0.001651	1	Spinocerebellar ataxia	142	13	0.1525	1
Abbreviations: GO; Gene Ontology, KEGG; Kyoto Encyclopedia of Genes and Genomes, FDR; false discovery rate. Notes: The cut off for beta was determined to capture the top 1,500 CpG sites when p-value cut off was set at p<0.05. The underlines highlight the relevant pathways.
